# Strong gene activation with genome-wide specificity using a new orthogonal CRISPR/Cas9-based Programmable Transcriptional Activator

**DOI:** 10.1101/486068

**Authors:** S Selma, J Bernabé-Orts, M Vazquez-Vilar, B Diego, M Ajenjo, V García-Carpintero, A Granell, D Orzaez

**Affiliations:** Instituto de Biología Molecular y Celular de Plantas (IBMCP), Consejo Superior de Investigaciones Científicas, Universidad Politécnica de Valencia, Camino Vera s/n, 46022 Valencia, Spain.

## Abstract

Synthetic Biology (SynBio) aims at rewiring plant metabolic and developmental programs with orthogonal regulatory circuits. This endeavour requires new molecular tools able to interact with endogenous factors in a potent yet at the same time highly specific manner. A promising new class of SynBio tools that could play this function are the synthetic transcriptional activators based on CRISPR/Cas9 architecture, which combine autonomous activation domains (ADs) capable of recruiting the cell’s transcription machinery, with the easily customizable DNA-binding activity of nuclease-inactivated Cas9 protein (dCas9), creating so-called Programmable Transcriptional Activators (PTAs). In search for optimized dCas9-PTAs we performed a combinatorial analysis with seven different ADs arranged in four different protein/RNA architectures. This analysis resulted in the selection of a new dCas9-PTA with improved features as compared with previously reported activators. The new synthetic riboprotein, named dCasEV2.1, combines EDLL and VPR ADs using a multiplexable mutated version (v2.1) of the previously described aptamer-containing guide RNA2.0. We show here that dCasEV2.1 is a strong and wide spectrum activator, displaying variable activation levels depending on the basal activity of the target promoter. Maximum activation rates reaching up to 10000 fold were observed when targeting the NbDFR gene. Most remarkably, RNAseq analysis of dCasEV2.1-transformed *N. benthamiana* leaves revealed that the topmost activation capacity of dCasEV2.1 on target genes is accompanied with strict genome-wide specificity, making dCasEV2.1 an attractive tool for rewiring plant metabolism and regulatory networks.
