## Supplementary material for "Strong gene activation with genome-wide specificity using a new orthogonal CRISPR/Cas9-based Programmable Transcriptional Activator"

Tag. Significant	GO ID	GO Name	GO Category	FDR	P-Value	Nr Test	Nr Reference	Non Annot Test	Non Annot Reference	TestSet Sequences	RefSet Sequences
[]	GO:0016887	ATPase activity	MOLECULAR_FUNCTION	1	0.019180076	2	484	12	30951	Niben101Scf00402g04001;Niben101Scf01696g06031	Niben101Scf07226g03010;Niben101Scf02994g00006;Niben101Scf00854g11048;Niben101Scf03486g03004;Niben101Scf09778g00018;Niben101Scf23001g00005;Niben101Scf01634g07031;Niben101Scf00369g03017;Niben101Scf09355g00012;Niben101Scf09516g00022;Niben101Scf01284g02011;Niben101Scf01688g02001;Niben101Scf03917g00017;Niben101Scf31099g00003;Niben101Scf05112g00010;Niben101Scf03283g04033;Niben101Scf06369g01005;Niben101…
[]	GO:0071704	organic substance metabolic process	BIOLOGICAL_PROCESS	1	0.025372621	1	11190	13	20245	Niben101Scf00454g03001	Niben101Scf09725g00022;Niben101Scf01372g11012;Niben101Scf07515g01007;Niben101Scf01267g11012;Niben101Scf01163g00003;Niben101Scf02914g00001;Niben101Scf27139g00016;Niben101Scf31228g00005;Niben101Scf31228g00008;Niben101Scf00447g03012;Niben101Scf00773g10005;Niben101Scf05316g03005;Niben101Scf06578g00015;Niben101Scf12063g00001;Niben101Scf02972g07003;Niben101Scf06578g00014;Niben101Scf00820g02005;Niben101…
[]	GO:0008152	metabolic process	BIOLOGICAL_PROCESS	1	0.002326978	1	14731	13	16704	Niben101Scf00454g03001	Niben101Scf15920g00003;Niben101Scf01931g05008;Niben101Scf12307g01006;Niben101Scf31228g00005;Niben101Scf31228g00008;Niben101Scf05316g03005;Niben101Scf06578g00015;Niben101Scf12063g00001;Niben101Scf02972g07003;Niben101Scf06578g00014;Niben101Scf00820g02005;Niben101Scf09178g01016;Niben101Scf09178g01017;Niben101Scf00203g00003;Niben101Scf01139g02007;Niben101Scf08033g00009;Niben101Ctg14880g00003;Niben101…
[]	GO:0050662	coenzyme binding	MOLECULAR_FUNCTION	1	0.001541242	3	531	11	30904	Niben101Scf00305g05035;Niben101Scf08843g01010;Niben101Scf00606g02015	Niben101Scf03739g07021;Niben101Scf03934g03004;Niben101Scf03287g00021;Niben101Scf09512g04024;Niben101Scf03287g00020;Niben101Scf00490g01035;Niben101Scf01281g00006;Niben101Scf01073g05003;Niben101Scf01281g00001;Niben101Scf01413g02004;Niben101Scf01681g14014;Niben101Scf03949g01009;Niben101Scf09459g00003;Niben101Scf00605g01013;Niben101Scf10595g01002;Niben101Scf04181g00035;Niben101Scf04218g00008;Niben101…
[]	GO:0005215	transporter activity	MOLECULAR_FUNCTION	1	0.043662642	3	1818	11	29617	Niben101Scf06394g07002;Niben101Scf03422g01002;Niben101Scf01785g07002	Niben101Scf03612g00008;Niben101Scf06081g03020;Niben101Scf07515g01007;Niben101Scf04455g04013;Niben101Scf04455g04012;Niben101Scf15062g00002;Niben101Scf06779g01002;Niben101Scf04106g01009;Niben101Scf00683g03018;Niben101Scf31228g00005;Niben101Scf00568g04055;Niben101Scf00980g00005;Niben101Scf09603g04017;Niben101Scf02902g04016;Niben101Scf03414g02003;Niben101Scf23606g00002;Niben101Scf00854g00045;Niben101…
[]	GO:0000062	fatty-acyl-CoA binding	MOLECULAR_FUNCTION	1	0.004443379	1	9	13	31426	Niben101Scf08843g01010	Niben101Scf01131g00013;Niben101Scf08590g00002;Niben101Scf05901g03008;Niben101Scf00369g01002;Niben101Scf32453g00005;Niben101Scf04995g18023;Niben101Scf02240g02008;Niben101Scf04083g04007;Niben101Scf19261g00009
[]	GO:0048037	cofactor binding	MOLECULAR_FUNCTION	1	0.006113184	3	867	11	30568	Niben101Scf00305g05035;Niben101Scf08843g01010;Niben101Scf00606g02015	Niben101Scf03739g07021;Niben101Scf03287g00021;Niben101Scf03287g00020;Niben101Scf01281g00006;Niben101Scf01073g05003;Niben101Scf01281g00001;Niben101Scf01413g02004;Niben101Scf03949g01009;Niben101Scf09459g00003;Niben101Ctg14813g00001;Niben101Scf04218g00008;Niben101Scf02440g00006;Niben101Scf04977g03006;Niben101Scf09178g01017;Niben101Scf06081g03033;Niben101Scf02816g05004;Niben101Scf02041g01018;Niben101…
[]	GO:1901681	sulfur compound binding	MOLECULAR_FUNCTION	1	0.01327519	1	29	13	31406	Niben101Scf08843g01010	Niben101Scf03202g06001;Niben101Scf01369g04021;Niben101Scf10015g02008;Niben101Scf02538g06008;Niben101Scf05032g00009;Niben101Scf01212g00014;Niben101Scf02240g02008;Niben101Scf06394g00009;Niben101Scf00449g04003;Niben101Scf11531g01004;Niben101Scf08724g02010;Niben101Scf00149g12021;Niben101Scf04995g18023;Niben101Scf01491g00004;Niben101Scf05373g01006;Niben101Scf01131g00013;Niben101Scf08590g00002;Niben101…
[]	GO:0015238	drug transmembrane transporter activity	MOLECULAR_FUNCTION	1	0.049155455	1	112	13	31323	Niben101Scf06394g07002	Niben101Scf24155g00012;Niben101Scf00864g01006;Niben101Scf03507g02020;Niben101Scf00864g01007;Niben101Scf00864g01009;Niben101Scf08591g00002;Niben101Scf03685g00004;Niben101Scf03392g09004;Niben101Scf04455g04013;Niben101Scf04455g04012;Niben101Scf06556g05003;Niben101Scf05977g01001;Niben101Scf09368g06004;Niben101Scf05437g00001;Niben101Scf16448g00006;Niben101Scf04870g01001;Niben101Scf23606g00002;Niben101…
[]	GO:0090484	drug transporter activity	MOLECULAR_FUNCTION	1	0.049155455	1	112	13	31323	Niben101Scf06394g07002	Niben101Scf24155g00012;Niben101Scf00864g01006;Niben101Scf03507g02020;Niben101Scf00864g01007;Niben101Scf00864g01009;Niben101Scf08591g00002;Niben101Scf03685g00004;Niben101Scf03392g09004;Niben101Scf04455g04013;Niben101Scf04455g04012;Niben101Scf06556g05003;Niben101Scf05977g01001;Niben101Scf09368g06004;Niben101Scf05437g00001;Niben101Scf16448g00006;Niben101Scf04870g01001;Niben101Scf23606g00002;Niben101…
[]	GO:0006855	drug transmembrane transport	BIOLOGICAL_PROCESS	1	0.049155455	1	112	13	31323	Niben101Scf06394g07002	Niben101Scf24155g00012;Niben101Scf00864g01006;Niben101Scf03507g02020;Niben101Scf00864g01007;Niben101Scf00864g01009;Niben101Scf08591g00002;Niben101Scf03685g00004;Niben101Scf03392g09004;Niben101Scf04455g04013;Niben101Scf04455g04012;Niben101Scf06556g05003;Niben101Scf05977g01001;Niben101Scf09368g06004;Niben101Scf05437g00001;Niben101Scf16448g00006;Niben101Scf04870g01001;Niben101Scf23606g00002;Niben101…
[]	GO:0009987	cellular process	BIOLOGICAL_PROCESS	1	0.023689449	1	11665	13	19770	Niben101Scf00454g03001	Niben101Scf09725g00022;Niben101Scf14308g01004;Niben101Scf07515g01007;Niben101Scf01267g11012;Niben101Scf01163g00003;Niben101Scf27139g00016;Niben101Scf31228g00005;Niben101Scf31228g00008;Niben101Scf05316g03005;Niben101Scf06578g00015;Niben101Scf12063g00001;Niben101Scf02972g07003;Niben101Scf06578g00014;Niben101Scf00820g02005;Niben101Scf05118g05008;Niben101Scf19584g00014;Niben101Scf03059g00012;Niben101…
[]	GO:0042493	response to drug	BIOLOGICAL_PROCESS	1	0.049155455	1	112	13	31323	Niben101Scf06394g07002	Niben101Scf24155g00012;Niben101Scf00864g01006;Niben101Scf03507g02020;Niben101Scf00864g01007;Niben101Scf00864g01009;Niben101Scf08591g00002;Niben101Scf03685g00004;Niben101Scf03392g09004;Niben101Scf04455g04013;Niben101Scf04455g04012;Niben101Scf06556g05003;Niben101Scf05977g01001;Niben101Scf09368g06004;Niben101Scf05437g00001;Niben101Scf16448g00006;Niben101Scf04870g01001;Niben101Scf23606g00002;Niben101…
[]	GO:0044238	primary metabolic process	BIOLOGICAL_PROCESS	1	0.044381268	1	10680	13	20755	Niben101Scf00454g03001	Niben101Scf09725g00022;Niben101Scf01372g11012;Niben101Scf07515g01007;Niben101Scf01267g11012;Niben101Scf01163g00003;Niben101Scf02914g00001;Niben101Scf27139g00016;Niben101Scf31228g00005;Niben101Scf31228g00008;Niben101Scf00447g03012;Niben101Scf00773g10005;Niben101Scf05316g03005;Niben101Scf06578g00015;Niben101Scf12063g00001;Niben101Scf02972g07003;Niben101Scf06578g00014;Niben101Scf00820g02005;Niben101…
[]	GO:0015893	drug transport	BIOLOGICAL_PROCESS	1	0.049155455	1	112	13	31323	Niben101Scf06394g07002	Niben101Scf24155g00012;Niben101Scf00864g01006;Niben101Scf03507g02020;Niben101Scf00864g01007;Niben101Scf00864g01009;Niben101Scf08591g00002;Niben101Scf03685g00004;Niben101Scf03392g09004;Niben101Scf04455g04013;Niben101Scf04455g04012;Niben101Scf06556g05003;Niben101Scf05977g01001;Niben101Scf09368g06004;Niben101Scf05437g00001;Niben101Scf16448g00006;Niben101Scf04870g01001;Niben101Scf23606g00002;Niben101…
