## Supplementary material for "Strong gene activation with genome-wide specificity using a new orthogonal CRISPR/Cas9-based Programmable Transcriptional Activator"

Tag. Significant	GO ID	GO Name	GO Category	FDR	P-Value	Nr Test	Nr Reference	Non Annot Test	Non Annot Reference	TestSet Sequences	RefSet Sequences
[]	GO:0015976	carbon utilization	BIOLOGICAL_PROCESS	0.133207522	7.46E-05	2	6	50	31391	Niben101Scf06349g00008;Niben101Scf09253g00011	Niben101Scf03766g09001;Niben101Scf07739g00010;Niben101Scf08637g01001;Niben101Scf16378g01012;Niben101Scf01155g01009;Niben101Scf13995g01012
[]	GO:0072350	tricarboxylic acid metabolic process	BIOLOGICAL_PROCESS	0.133207522	5.38E-05	3	41	49	31356	Niben101Scf00332g09009;Niben101Scf00312g03005;Niben101Scf05797g01010	Niben101Scf00212g03010;Niben101Scf10132g01021;Niben101Scf10015g02008;Niben101Scf11922g00016;Niben101Scf00440g00002;Niben101Scf05369g01009;Niben101Scf25055g00001;Niben101Scf17164g00010;Niben101Scf01112g02010;Niben101Scf00996g01010;Niben101Scf03628g14021;Niben101Scf00435g05017;Niben101Scf00449g04003;Niben101Scf11480g02007;Niben101Scf00031g00003;Niben101Scf07352g00001;Niben101Scf01825g04015;Niben101…
[]	GO:0008964	phosphoenolpyruvate carboxylase activity	MOLECULAR_FUNCTION	0.173884725	1.46E-04	2	9	50	31388	Niben101Scf00312g03005;Niben101Scf05797g01010	Niben101Scf00031g00003;Niben101Scf00212g03010;Niben101Scf07352g00001;Niben101Scf04036g04008;Niben101Scf03487g00014;Niben101Scf03439g03004;Niben101Scf08191g02001;Niben101Scf25430g00015;Niben101Scf03628g14021
[]	GO:0004611	phosphoenolpyruvate carboxykinase activity	MOLECULAR_FUNCTION	0.24791857	2.78E-04	2	13	50	31384	Niben101Scf00312g03005;Niben101Scf05797g01010	Niben101Scf00212g03010;Niben101Scf15153g02001;Niben101Scf06637g00012;Niben101Scf03487g00014;Niben101Ctg06307g00001;Niben101Scf03628g14021;Niben101Scf00031g00003;Niben101Scf07352g00001;Niben101Scf04036g04008;Niben101Scf13577g01007;Niben101Scf03439g03004;Niben101Scf08191g02001;Niben101Scf25430g00015
[]	GO:0004089	carbonate dehydratase activity	MOLECULAR_FUNCTION	0.288085579	4.03E-04	2	16	50	31381	Niben101Scf06349g00008;Niben101Scf09253g00011	Niben101Scf01890g03016;Niben101Scf07739g00010;Niben101Scf00259g01017;Niben101Scf08637g01001;Niben101Scf02502g07009;Niben101Scf01911g05005;Niben101Scf01155g01009;Niben101Scf03302g02007;Niben101Scf04329g03003;Niben101Scf16378g01012;Niben101Scf00457g07012;Niben101Scf13995g01012;Niben101Scf06999g01023;Niben101Scf03766g09001;Niben101Scf14591g01007;Niben101Scf15519g00001
[]	GO:0016868	intramolecular transferase activity, phosphotransferases	MOLECULAR_FUNCTION	0.376531916	6.63E-04	2	21	50	31376	Niben101Scf01582g08011;Niben101Scf01582g08010	Niben101Scf00630g02003;Niben101Scf13679g01005;Niben101Scf02665g09004;Niben101Scf03510g01005;Niben101Scf01697g23018;Niben101Scf02665g09009;Niben101Scf05552g00008;Niben101Scf01047g00001;Niben101Scf10448g00019;Niben101Scf13411g05026;Niben101Scf02123g03009;Niben101Scf07459g00017;Niben101Scf00714g00007;Niben101Scf04895g00007;Niben101Scf00714g00002;Niben101Scf02669g02015;Niben101Scf06826g07002;Niben101…
[]	GO:0016829	lyase activity	MOLECULAR_FUNCTION	0.376531916	7.38E-04	5	428	47	30969	Niben101Scf06349g00008;Niben101Scf00312g03005;Niben101Scf05797g01010;Niben101Scf01980g09001;Niben101Scf09253g00011	Niben101Scf07250g01004;Niben101Scf19517g00014;Niben101Scf02310g04028;Niben101Scf00311g03009;Niben101Scf01155g01009;Niben101Scf00397g08002;Niben101Scf07035g00004;Niben101Scf02625g02001;Niben101Scf04977g03006;Niben101Scf04146g01023;Niben101Scf02631g03008;Niben101Scf01154g19004;Niben101Scf03580g01006;Niben101Scf02132g01002;Niben101Scf10041g00024;Niben101Scf00165g00007;Niben101Scf01962g01006;Niben101…
[]	GO:0004499	N,N-dimethylaniline monooxygenase activity	MOLECULAR_FUNCTION	0.449296209	0.001132362	2	28	50	31369	Niben101Scf04294g03001;Niben101Ctg13721g00007	Niben101Scf10815g01004;Niben101Scf03934g03004;Niben101Scf06357g00008;Niben101Scf02201g00012;Niben101Scf11646g03014;Niben101Scf06357g00029;Niben101Scf09221g00010;Niben101Scf10326g00004;Niben101Scf04764g00005;Niben101Scf05664g01007;Niben101Scf00597g06004;Niben101Scf06385g02017;Niben101Scf02319g10005;Niben101Scf01731g08001;Niben101Scf00130g09002;Niben101Scf05682g00009;Niben101Scf08168g02012;Niben101…
[]	GO:0015977	carbon fixation	BIOLOGICAL_PROCESS	0.449296209	0.00105799	2	27	50	31370	Niben101Scf00312g03005;Niben101Scf05797g01010	Niben101Scf15817g00001;Niben101Scf00212g03010;Niben101Scf15817g00002;Niben101Scf09248g03002;Niben101Scf09792g02014;Niben101Scf03628g14021;Niben101Scf00031g00003;Niben101Scf07352g00001;Niben101Scf04722g00009;Niben101Scf05043g01009;Niben101Scf11178g01008;Niben101Scf02215g01019;Niben101Scf00526g03005;Niben101Scf08191g02001;Niben101Scf26642g00001;Niben101Scf25930g00016;Niben101Scf05711g01001;Niben101…
[]	GO:0016830	carbon-carbon lyase activity	MOLECULAR_FUNCTION	0.48735497	0.001906312	3	145	49	31252	Niben101Scf00312g03005;Niben101Scf05797g01010;Niben101Scf01980g09001	Niben101Scf03842g07001;Niben101Scf00249g00005;Niben101Scf03446g08015;Niben101Scf00311g03009;Niben101Scf00901g07009;Niben101Scf07352g00001;Niben101Scf05043g01009;Niben101Scf02625g02001;Niben101Scf11178g01008;Niben101Scf25930g00016;Niben101Scf04749g00006;Niben101Scf01956g08006;Niben101Scf15979g02001;Niben101Scf04977g03006;Niben101Scf05399g00005;Niben101Scf03766g00008;Niben101Scf05747g00003;Niben101…
[]	GO:0016709	oxidoreductase activity, acting on paired donors, with incorporation or reduction of molecular oxygen, NAD(P)H as one donor, and incorporation of one atom of oxygen	MOLECULAR_FUNCTION	0.48735497	0.001910661	2	37	50	31360	Niben101Scf04294g03001;Niben101Ctg13721g00007	Niben101Scf10815g01004;Niben101Scf09869g01021;Niben101Scf01553g01001;Niben101Scf03934g03004;Niben101Scf06357g00008;Niben101Scf02201g00012;Niben101Scf11646g03014;Niben101Scf06357g00029;Niben101Scf09221g00010;Niben101Scf10326g00004;Niben101Scf04764g00005;Niben101Scf05664g01007;Niben101Scf00597g06004;Niben101Scf16082g00007;Niben101Scf06385g02017;Niben101Scf02319g10005;Niben101Scf01731g08001;Niben101…
[]	GO:0006101	citrate metabolic process	BIOLOGICAL_PROCESS	0.48735497	0.001540699	2	33	50	31364	Niben101Scf00312g03005;Niben101Scf05797g01010	Niben101Scf00212g03010;Niben101Scf10015g02008;Niben101Scf11922g00016;Niben101Scf05369g01009;Niben101Scf25055g00001;Niben101Scf01112g02010;Niben101Scf00996g01010;Niben101Scf03628g14021;Niben101Scf00435g05017;Niben101Scf00449g04003;Niben101Scf00031g00003;Niben101Scf07352g00001;Niben101Scf01825g04015;Niben101Scf01789g02047;Niben101Scf11936g01039;Niben101Scf08191g02001;Niben101Scf05373g01006;Niben101…
[]	GO:0006099	tricarboxylic acid cycle	BIOLOGICAL_PROCESS	0.48735497	0.001540699	2	33	50	31364	Niben101Scf00312g03005;Niben101Scf05797g01010	Niben101Scf00212g03010;Niben101Scf10015g02008;Niben101Scf11922g00016;Niben101Scf05369g01009;Niben101Scf25055g00001;Niben101Scf01112g02010;Niben101Scf00996g01010;Niben101Scf03628g14021;Niben101Scf00435g05017;Niben101Scf00449g04003;Niben101Scf00031g00003;Niben101Scf07352g00001;Niben101Scf01825g04015;Niben101Scf01789g02047;Niben101Scf11936g01039;Niben101Scf08191g02001;Niben101Scf05373g01006;Niben101…
[]	GO:0003825	alpha,alpha-trehalose-phosphate synthase (UDP-forming) activity	MOLECULAR_FUNCTION	0.48735497	0.001653471	1	0	51	31397	Niben101Scf20614g00017
[]	GO:0005200	structural constituent of cytoskeleton	MOLECULAR_FUNCTION	0.526855002	0.002213057	2	40	50	31357	Niben101Scf21409g00005;Niben101Scf00681g01005	Niben101Scf05811g02023;Niben101Scf05811g02022;Niben101Scf06898g00001;Niben101Scf08415g00007;Niben101Scf05824g12005;Niben101Scf02564g14006;Niben101Scf01319g04016;Niben101Scf08143g03011;Niben101Scf00595g08047;Niben101Scf01313g06005;Niben101Ctg03910g00004;Niben101Scf02479g02010;Niben101Scf03251g00008;Niben101Scf13577g01008;Niben101Scf03370g07004;Niben101Scf23114g00002;Niben101Scf00927g01007;Niben101…
[]	GO:0030417	nicotianamine metabolic process	BIOLOGICAL_PROCESS	0.785169756	0.004952372	1	2	51	31395	Niben101Scf00332g09009	Niben101Scf11480g02007;Niben101Scf09355g03006
[]	GO:0030418	nicotianamine biosynthetic process	BIOLOGICAL_PROCESS	0.785169756	0.004952372	1	2	51	31395	Niben101Scf00332g09009	Niben101Scf11480g02007;Niben101Scf09355g03006
[]	GO:0030410	nicotianamine synthase activity	MOLECULAR_FUNCTION	0.785169756	0.004952372	1	2	51	31395	Niben101Scf00332g09009	Niben101Scf11480g02007;Niben101Scf09355g03006
[]	GO:0005984	disaccharide metabolic process	BIOLOGICAL_PROCESS	0.785169756	0.004319671	2	57	50	31340	Niben101Scf20614g00017;Niben101Scf18156g00011	Niben101Scf03853g03012;Niben101Scf12205g02017;Niben101Scf02511g08002;Niben101Scf02437g04010;Niben101Scf12754g00011;Niben101Scf08478g02009;Niben101Scf10043g00022;Niben101Scf00530g04002;Niben101Scf15536g02019;Niben101Scf10283g02006;Niben101Scf05948g08009;Niben101Scf00911g03001;Niben101Scf09112g03006;Niben101Scf00712g11004;Niben101Scf00927g04014;Niben101Scf00463g00019;Niben101Scf10966g03004;Niben101…
[]	GO:0005975	carbohydrate metabolic process	BIOLOGICAL_PROCESS	0.785169756	0.004513242	7	1253	45	30144	Niben101Scf05286g00002;Niben101Scf20614g00017;Niben101Scf18156g00011;Niben101Scf06884g01004;Niben101Scf04918g07003;Niben101Scf01582g08011;Niben101Scf01582g08010	Niben101Scf00151g07005;Niben101Scf02590g01004;Niben101Scf06295g04002;Niben101Scf01752g08008;Niben101Scf06295g04001;Niben101Scf00151g07009;Niben101Scf02015g06005;Niben101Scf03631g01004;Niben101Scf02732g00012;Niben101Scf06295g04004;Niben101Scf05918g00003;Niben101Scf11483g00009;Niben101Scf12270g02002;Niben101Scf02659g01005;Niben101Scf03565g07015;Niben101Scf02015g06008;Niben101Scf11389g01020;Niben101…
[]	GO:0016758	transferase activity, transferring hexosyl groups	MOLECULAR_FUNCTION	0.785169756	0.004891659	5	664	47	30733	Niben101Scf00175g02019;Niben101Scf00175g02011;Niben101Scf20614g00017;Niben101Scf18156g00011;Niben101Scf01777g03010	Niben101Scf02941g00009;Niben101Scf01521g16013;Niben101Scf03631g01004;Niben101Scf05107g03014;Niben101Scf01908g01003;Niben101Scf03059g00008;Niben101Scf03936g01006;Niben101Scf08653g04006;Niben101Scf01999g03009;Niben101Ctg15194g00003;Niben101Scf03254g06004;Niben101Scf04082g02002;Niben101Scf04899g03015;Niben101Scf08015g03004;Niben101Scf05316g03005;Niben101Scf04940g01021;Niben101Scf09822g01016;Niben101…
[]	GO:0050661	NADP binding	MOLECULAR_FUNCTION	0.785169756	0.00586076	2	67	50	31330	Niben101Scf04294g03001;Niben101Ctg13721g00007	Niben101Scf00163g01009;Niben101Scf03934g03004;Niben101Scf06357g00008;Niben101Scf09686g00013;Niben101Scf02201g00012;Niben101Scf00812g00009;Niben101Scf01073g05003;Niben101Scf05399g03003;Niben101Scf01964g02001;Niben101Scf01964g02002;Niben101Scf10326g00004;Niben101Scf02203g05002;Niben101Scf05682g00009;Niben101Scf04146g01023;Niben101Scf10366g00014;Niben101Scf08168g02012;Niben101Scf05395g04024;Niben101…
[]	GO:0099080	supramolecular complex	CELLULAR_COMPONENT	0.785169756	0.007248434	2	75	50	31322	Niben101Scf21409g00005;Niben101Scf00681g01005	Niben101Scf06898g00001;Niben101Scf05824g12005;Niben101Scf07953g00013;Niben101Scf03907g01017;Niben101Scf00063g04015;Niben101Scf02564g14006;Niben101Scf05348g01019;Niben101Scf00683g03019;Niben101Scf08143g03011;Niben101Scf01826g02016;Niben101Scf00245g01003;Niben101Ctg03910g00004;Niben101Scf05977g01004;Niben101Scf02479g02010;Niben101Scf03370g07004;Niben101Scf06831g01009;Niben101Scf02475g08021;Niben101…
[]	GO:0099081	supramolecular polymer	CELLULAR_COMPONENT	0.785169756	0.007248434	2	75	50	31322	Niben101Scf21409g00005;Niben101Scf00681g01005	Niben101Scf06898g00001;Niben101Scf05824g12005;Niben101Scf07953g00013;Niben101Scf03907g01017;Niben101Scf00063g04015;Niben101Scf02564g14006;Niben101Scf05348g01019;Niben101Scf00683g03019;Niben101Scf08143g03011;Niben101Scf01826g02016;Niben101Scf00245g01003;Niben101Ctg03910g00004;Niben101Scf05977g01004;Niben101Scf02479g02010;Niben101Scf03370g07004;Niben101Scf06831g01009;Niben101Scf02475g08021;Niben101…
[]	GO:0015928	fucosidase activity	MOLECULAR_FUNCTION	0.785169756	0.006597811	1	3	51	31394	Niben101Scf06884g01004	Niben101Scf04560g03026;Niben101Scf05890g02026;Niben101Scf03385g05001
[]	GO:0005874	microtubule	CELLULAR_COMPONENT	0.785169756	0.006365249	2	70	50	31327	Niben101Scf21409g00005;Niben101Scf00681g01005	Niben101Scf06898g00001;Niben101Scf05824g12005;Niben101Scf07953g00013;Niben101Scf03907g01017;Niben101Scf02564g14006;Niben101Scf05348g01019;Niben101Scf00683g03019;Niben101Scf08143g03011;Niben101Scf01826g02016;Niben101Ctg03910g00004;Niben101Scf05977g01004;Niben101Scf02479g02010;Niben101Scf03370g07004;Niben101Scf06831g01009;Niben101Scf02475g08021;Niben101Scf01951g00023;Niben101Scf00494g08009;Niben101…
[]	GO:0004560	alpha-L-fucosidase activity	MOLECULAR_FUNCTION	0.785169756	0.006597811	1	3	51	31394	Niben101Scf06884g01004	Niben101Scf04560g03026;Niben101Scf05890g02026;Niben101Scf03385g05001
[]	GO:0009311	oligosaccharide metabolic process	BIOLOGICAL_PROCESS	0.785169756	0.006194953	2	69	50	31328	Niben101Scf20614g00017;Niben101Scf18156g00011	Niben101Scf03853g03012;Niben101Scf02721g04003;Niben101Scf12205g02017;Niben101Scf02511g08002;Niben101Scf02437g04010;Niben101Scf02387g01003;Niben101Scf12754g00011;Niben101Scf01697g00004;Niben101Scf08478g02009;Niben101Scf10043g00022;Niben101Scf00530g04002;Niben101Scf15536g02019;Niben101Scf10283g02006;Niben101Scf05948g08009;Niben101Scf00911g03001;Niben101Scf09112g03006;Niben101Scf00712g11004;Niben101…
[]	GO:0072351	tricarboxylic acid biosynthetic process	BIOLOGICAL_PROCESS	0.785169756	0.004952372	1	2	51	31395	Niben101Scf00332g09009	Niben101Scf11480g02007;Niben101Scf09355g03006
[]	GO:0044260	cellular macromolecule metabolic process	BIOLOGICAL_PROCESS	0.785169756	0.007344561	4	7148	48	24249	Niben101Scf00662g01003;Niben101Scf01980g09001;Niben101Scf04430g01006;Niben101Scf04594g00002	Niben101Scf01267g11012;Niben101Scf01163g00003;Niben101Scf27139g00016;Niben101Scf06578g00015;Niben101Scf12063g00001;Niben101Scf02972g07003;Niben101Scf06578g00014;Niben101Scf00820g02005;Niben101Scf05118g05008;Niben101Scf03059g00012;Niben101Scf09178g01016;Niben101Scf03455g07001;Niben101Scf32746g00006;Niben101Scf00203g00003;Niben101Scf01082g09004;Niben101Scf04077g05016;Niben101Scf01826g05012;Niben101…
[]	GO:0009060	aerobic respiration	BIOLOGICAL_PROCESS	0.785169756	0.00586076	2	67	50	31330	Niben101Scf00312g03005;Niben101Scf05797g01010	Niben101Scf00854g01003;Niben101Scf11922g00016;Niben101Scf11896g00001;Niben101Scf02074g04019;Niben101Scf25055g00001;Niben101Scf01112g02010;Niben101Scf00996g01010;Niben101Scf00435g05017;Niben101Scf00449g04003;Niben101Scf07352g00001;Niben101Scf02160g06059;Niben101Scf01825g04015;Niben101Scf01596g01015;Niben101Scf01596g01016;Niben101Scf02929g03015;Niben101Scf02074g06001;Niben101Scf11936g01039;Niben101…
[]	GO:0099512	supramolecular fiber	CELLULAR_COMPONENT	0.785169756	0.007248434	2	75	50	31322	Niben101Scf21409g00005;Niben101Scf00681g01005	Niben101Scf06898g00001;Niben101Scf05824g12005;Niben101Scf07953g00013;Niben101Scf03907g01017;Niben101Scf00063g04015;Niben101Scf02564g14006;Niben101Scf05348g01019;Niben101Scf00683g03019;Niben101Scf08143g03011;Niben101Scf01826g02016;Niben101Scf00245g01003;Niben101Ctg03910g00004;Niben101Scf05977g01004;Niben101Scf02479g02010;Niben101Scf03370g07004;Niben101Scf06831g01009;Niben101Scf02475g08021;Niben101…
[]	GO:0099513	polymeric cytoskeletal fiber	CELLULAR_COMPONENT	0.785169756	0.007248434	2	75	50	31322	Niben101Scf21409g00005;Niben101Scf00681g01005	Niben101Scf06898g00001;Niben101Scf05824g12005;Niben101Scf07953g00013;Niben101Scf03907g01017;Niben101Scf00063g04015;Niben101Scf02564g14006;Niben101Scf05348g01019;Niben101Scf00683g03019;Niben101Scf08143g03011;Niben101Scf01826g02016;Niben101Scf00245g01003;Niben101Ctg03910g00004;Niben101Scf05977g01004;Niben101Scf02479g02010;Niben101Scf03370g07004;Niben101Scf06831g01009;Niben101Scf02475g08021;Niben101…
[]	GO:0003824	catalytic activity	MOLECULAR_FUNCTION	0.785169756	0.007475713	32	13453	20	17944	Niben101Scf06349g00008;Niben101Scf01642g03011;Niben101Scf06884g01004;Niben101Scf01777g03010;Niben101Ctg13721g00007;Niben101Scf04430g01006;Niben101Scf21409g00005;Niben101Scf00175g02019;Niben101Scf01538g01009;Niben101Scf01980g09001;Niben101Scf07850g05006;Niben101Scf02763g05012;Niben101Scf08566g02013;Niben101Scf00175g02011;Niben101Scf20614g00017;Niben101Scf01620g02013;Niben101Scf04294g03001;Niben101…	Niben101Scf15920g00003;Niben101Scf01931g05008;Niben101Scf05246g02016;Niben101Scf04077g05007;Niben101Scf04077g05008;Niben101Scf12307g01006;Niben101Scf04205g00002;Niben101Scf31228g00008;Niben101Scf05316g03005;Niben101Scf06578g00015;Niben101Scf02972g07003;Niben101Scf06578g00014;Niben101Scf00820g02005;Niben101Scf09178g01017;Niben101Scf00203g00003;Niben101Scf08033g00009;Niben101Ctg14880g00003;Niben101…
[]	GO:0016836	hydro-lyase activity	MOLECULAR_FUNCTION	0.854700087	0.008377066	2	81	50	31316	Niben101Scf06349g00008;Niben101Scf09253g00011	Niben101Scf00087g03012;Niben101Scf00157g04001;Niben101Scf00087g06008;Niben101Ctg14198g00001;Niben101Scf01917g06001;Niben101Scf00259g01017;Niben101Scf02541g04005;Niben101Scf00160g09014;Niben101Scf05438g02004;Niben101Scf10384g02005;Niben101Scf02502g07009;Niben101Scf01911g05005;Niben101Scf01112g02010;Niben101Scf01155g01009;Niben101Scf03302g02007;Niben101Scf11531g01004;Niben101Scf00017g04017;Niben101…
[]	GO:0016866	intramolecular transferase activity	MOLECULAR_FUNCTION	0.88507541	0.009170482	2	85	50	31312	Niben101Scf01582g08011;Niben101Scf01582g08010	Niben101Scf07939g00006;Niben101Scf00630g02003;Niben101Scf02732g00012;Niben101Scf02665g09004;Niben101Scf02553g02002;Niben101Scf02665g09009;Niben101Scf01240g01008;Niben101Scf02123g03009;Niben101Scf01711g02006;Niben101Scf07459g00017;Niben101Scf02669g02015;Niben101Scf16532g01001;Niben101Scf06826g07002;Niben101Scf05385g01016;Niben101Scf04979g01012;Niben101Scf02669g02014;Niben101Scf05822g06017;Niben101…
[]	GO:0051258	protein polymerization	BIOLOGICAL_PROCESS	0.88507541	0.008969085	2	84	50	31313	Niben101Scf21409g00005;Niben101Scf00681g01005	Niben101Scf06898g00001;Niben101Scf05824g12005;Niben101Ctg14899g00003;Niben101Scf03160g01011;Niben101Scf02188g02028;Niben101Scf00063g04015;Niben101Scf02949g06001;Niben101Scf02564g14006;Niben101Scf00683g03019;Niben101Scf08143g03011;Niben101Scf01826g02016;Niben101Scf00245g01003;Niben101Ctg03910g00004;Niben101Scf02479g02010;Niben101Scf10516g00005;Niben101Scf07687g01003;Niben101Scf06831g01009;Niben101…
[]	GO:0035251	UDP-glucosyltransferase activity	MOLECULAR_FUNCTION	0.900203944	0.009579319	2	87	50	31310	Niben101Scf20614g00017;Niben101Scf18156g00011	Niben101Scf00132g03011;Niben101Scf11922g00014;Niben101Ctg12655g00004;Niben101Scf04739g00001;Niben101Scf02437g04010;Niben101Scf01849g03016;Niben101Scf11922g00018;Niben101Scf05107g03014;Niben101Scf04634g00004;Niben101Scf03222g01012;Niben101Scf05107g02005;Niben101Scf13231g01017;Niben101Scf12754g00011;Niben101Scf08478g02009;Niben101Scf00790g00004;Niben101Scf05516g00010;Niben101Scf02122g02021;Niben101…
[]	GO:0046524	sucrose-phosphate synthase activity	MOLECULAR_FUNCTION	0.904716261	0.009880687	1	5	51	31392	Niben101Scf18156g00011	Niben101Scf06678g02006;Niben101Scf12754g00011;Niben101Scf02024g02010;Niben101Scf08478g02009;Niben101Scf10492g01002
[]	GO:0016831	carboxy-lyase activity	MOLECULAR_FUNCTION	0.926167515	0.010420977	2	91	50	31306	Niben101Scf00312g03005;Niben101Scf05797g01010	Niben101Scf16376g00002;Niben101Scf09590g00008;Niben101Scf00249g00005;Niben101Scf14881g02007;Niben101Scf09792g02014;Niben101Ctg16382g00001;Niben101Scf03446g08015;Niben101Ctg06307g00001;Niben101Scf08538g00006;Niben101Scf07352g00001;Niben101Scf04722g00009;Niben101Scf05043g01009;Niben101Scf02625g02001;Niben101Scf01958g05004;Niben101Scf11178g01008;Niben101Ctg12577g00001;Niben101Scf25930g00016;Niben101…
[]	GO:0003682	chromatin binding	MOLECULAR_FUNCTION	0.926167515	0.011482332	4	527	48	30870	Niben101Scf05279g03005;Niben101Scf04784g00003;Niben101Scf08718g00004;Niben101Scf03214g00003	Niben101Scf00149g02005;Niben101Scf04071g00009;Niben101Scf00285g10004;Niben101Scf01908g01004;Niben101Scf06721g00011;Niben101Scf05855g05007;Niben101Scf05855g05008;Niben101Scf01512g01001;Niben101Scf21409g00008;Niben101Scf01504g02007;Niben101Scf06688g01009;Niben101Scf00742g01035;Niben101Scf03444g04022;Niben101Scf35850g00003;Niben101Scf01110g00002;Niben101Scf14311g00004;Niben101Scf01500g06009;Niben101…
[]	GO:0016757	transferase activity, transferring glycosyl groups	MOLECULAR_FUNCTION	0.926167515	0.011263466	5	815	47	30582	Niben101Scf00175g02019;Niben101Scf00175g02011;Niben101Scf20614g00017;Niben101Scf18156g00011;Niben101Scf01777g03010	Niben101Scf03631g01004;Niben101Ctg13008g00002;Niben101Scf03059g00008;Niben101Scf03936g01006;Niben101Scf00311g03009;Niben101Scf01999g03009;Niben101Ctg15194g00003;Niben101Scf03254g06004;Niben101Scf04082g02002;Niben101Scf08194g02026;Niben101Scf08015g03004;Niben101Scf05316g03005;Niben101Ctg00174g00001;Niben101Scf03059g00012;Niben101Scf04598g00002;Niben101Scf03059g00013;Niben101Ctg12559g00003;Niben101…
[]	GO:0046527	glucosyltransferase activity	MOLECULAR_FUNCTION	0.926167515	0.011072988	2	94	50	31303	Niben101Scf20614g00017;Niben101Scf18156g00011	Niben101Scf00132g03011;Niben101Scf11922g00014;Niben101Ctg12655g00004;Niben101Scf04739g00001;Niben101Scf02437g04010;Niben101Scf01849g03016;Niben101Scf11922g00018;Niben101Scf05107g03014;Niben101Scf04634g00004;Niben101Scf03222g01012;Niben101Scf05107g02005;Niben101Scf14955g00012;Niben101Scf13231g01017;Niben101Scf12754g00011;Niben101Scf08478g02009;Niben101Scf00790g00004;Niben101Scf05516g00010;Niben101…
[]	GO:0004497	monooxygenase activity	MOLECULAR_FUNCTION	0.926167515	0.010853687	2	93	50	31304	Niben101Scf04294g03001;Niben101Ctg13721g00007	Niben101Scf00436g10019;Niben101Scf04787g02002;Niben101Scf09869g01021;Niben101Scf07673g01007;Niben101Scf03934g03004;Niben101Scf02896g00008;Niben101Scf06357g00008;Niben101Scf02201g00012;Niben101Scf07709g00001;Niben101Scf15538g00051;Niben101Scf10528g02002;Niben101Scf01538g05005;Niben101Scf03435g02019;Niben101Scf04007g02007;Niben101Scf18384g00013;Niben101Scf01072g03010;Niben101Scf10326g00004;Niben101…
[]	GO:0044267	cellular protein metabolic process	BIOLOGICAL_PROCESS	0.926167515	0.011671111	1	4043	51	27354	Niben101Scf04430g01006	Niben101Scf01948g01002;Niben101Scf03321g04018;Niben101Scf03856g03009;Niben101Scf17473g00009;Niben101Scf01267g11012;Niben101Scf02105g01013;Niben101Scf04455g04017;Niben101Ctg15194g00003;Niben101Scf02919g00020;Niben101Scf27139g00016;Niben101Scf03565g07022;Niben101Scf06578g00015;Niben101Scf02972g07003;Niben101Scf06578g00014;Niben101Scf00820g02005;Niben101Scf05118g05008;Niben101Scf04444g03001;Niben101…
[]	GO:0043623	cellular protein complex assembly	BIOLOGICAL_PROCESS	1	0.040659437	2	191	50	31206	Niben101Scf21409g00005;Niben101Scf00681g01005	Niben101Scf06898g00001;Niben101Scf06081g03020;Niben101Scf05824g12005;Niben101Ctg14899g00003;Niben101Scf03160g01011;Niben101Scf00063g04015;Niben101Scf00927g13007;Niben101Scf02949g06001;Niben101Scf02564g14006;Niben101Scf05439g02054;Niben101Scf02062g09003;Niben101Scf00683g03019;Niben101Scf08143g03011;Niben101Scf05584g01004;Niben101Scf01826g02016;Niben101Scf00245g01003;Niben101Ctg03910g00004;Niben101…
[]	GO:0034645	cellular macromolecule biosynthetic process	BIOLOGICAL_PROCESS	1	0.027005499	1	3642	51	27755	Niben101Scf00662g01003	Niben101Scf03321g04018;Niben101Scf17473g00009;Niben101Scf04455g04017;Niben101Scf00197g01018;Niben101Scf07614g00005;Niben101Scf01163g00003;Niben101Ctg15194g00003;Niben101Scf12063g00001;Niben101Scf04444g03001;Niben101Scf03059g00012;Niben101Scf09178g01016;Niben101Scf32746g00006;Niben101Scf01082g09004;Niben101Scf04077g05016;Niben101Scf02210g01002;Niben101Ctg12559g00003;Niben101Scf01023g07011;Niben101…
[]	GO:0016835	carbon-oxygen lyase activity	MOLECULAR_FUNCTION	1	0.04335432	2	198	50	31199	Niben101Scf06349g00008;Niben101Scf09253g00011	Niben101Scf07250g01004;Niben101Scf00087g06008;Niben101Scf06888g02020;Niben101Scf17802g01003;Niben101Scf02502g07009;Niben101Scf01911g05005;Niben101Scf01155g01009;Niben101Scf17802g01004;Niben101Scf02294g03010;Niben101Scf13392g01003;Niben101Scf00397g08002;Niben101Scf14591g01007;Niben101Ctg13095g00002;Niben101Scf20614g00015;Niben101Scf07725g00006;Niben101Scf07725g00005;Niben101Scf05392g01018;Niben101…
[]	GO:0045333	cellular respiration	BIOLOGICAL_PROCESS	1	0.025962545	2	149	50	31248	Niben101Scf00312g03005;Niben101Scf05797g01010	Niben101Scf00854g01003;Niben101Scf11896g00001;Niben101Scf01814g01015;Niben101Scf02074g04019;Niben101Scf25055g00001;Niben101Scf02437g07005;Niben101Scf00435g05017;Niben101Scf00449g04003;Niben101Scf07352g00001;Niben101Scf01396g04004;Niben101Scf05584g01005;Niben101Scf00854g09086;Niben101Scf10442g00010;Niben101Scf00854g09004;Niben101Scf31228g00008;Niben101Scf02929g03015;Niben101Scf06851g01007;Niben101…
[]	GO:0015696	ammonium transport	BIOLOGICAL_PROCESS	1	0.032564762	1	19	51	31378	Niben101Scf01520g03002	Niben101Ctg09679g00001;Niben101Scf00594g00001;Niben101Scf05368g06016;Niben101Scf14012g01005;Niben101Scf01696g06054;Niben101Scf05307g00006;Niben101Scf03923g14009;Niben101Scf00420g05009;Niben101Scf02944g02002;Niben101Scf01221g20002;Niben101Scf07539g00001;Niben101Scf02358g03018;Niben101Scf01396g07017;Niben101Scf09782g00003;Niben101Scf05675g01016;Niben101Scf05307g00002;Niben101Scf21698g00003;Niben101…
[]	GO:0005488	binding	MOLECULAR_FUNCTION	1	0.047685107	24	18809	28	12588	Niben101Scf06349g00008;Niben101Scf05279g03005;Niben101Scf08718g00004;Niben101Scf03214g00003;Niben101Ctg13721g00007;Niben101Scf15739g03006;Niben101Scf04430g01006;Niben101Scf04594g00002;Niben101Scf05329g05016;Niben101Scf02373g05008;Niben101Scf21409g00005;Niben101Scf00410g00006;Niben101Scf00662g01003;Niben101Scf01538g01009;Niben101Scf04784g00003;Niben101Scf03483g00002;Niben101Scf08476g00011;Niben101…	Niben101Scf01931g05008;Niben101Scf00471g01008;Niben101Scf04077g05007;Niben101Scf04077g05008;Niben101Scf12307g01004;Niben101Scf12307g01006;Niben101Scf04182g05009;Niben101Scf03396g07032;Niben101Scf04205g00005;Niben101Scf12063g00001;Niben101Ctg00635g00001;Niben101Scf02972g07003;Niben101Scf06578g00014;Niben101Scf00820g02005;Niben101Scf02972g07001;Niben101Scf09178g01015;Niben101Scf00180g05005;Niben101…
[]	GO:0016161	beta-amylase activity	MOLECULAR_FUNCTION	1	0.037358905	1	22	51	31375	Niben101Scf05286g00002	Niben101Scf04981g00008;Niben101Scf10158g01036;Niben101Scf10196g01001;Niben101Scf01489g01005;Niben101Scf10441g01004;Niben101Scf01489g01004;Niben101Scf11483g00009;Niben101Scf09808g00016;Niben101Scf09808g00015;Niben101Scf07346g04001;Niben101Scf14394g01037;Niben101Scf15536g02004;Niben101Scf08797g00012;Niben101Scf06094g00011;Niben101Scf03373g00002;Niben101Scf00274g01001;Niben101Scf01922g11013;Niben101…
[]	GO:0008519	ammonium transmembrane transporter activity	MOLECULAR_FUNCTION	1	0.032564762	1	19	51	31378	Niben101Scf01520g03002	Niben101Ctg09679g00001;Niben101Scf00594g00001;Niben101Scf05368g06016;Niben101Scf14012g01005;Niben101Scf01696g06054;Niben101Scf05307g00006;Niben101Scf03923g14009;Niben101Scf00420g05009;Niben101Scf02944g02002;Niben101Scf01221g20002;Niben101Scf07539g00001;Niben101Scf02358g03018;Niben101Scf01396g07017;Niben101Scf09782g00003;Niben101Scf05675g01016;Niben101Scf05307g00002;Niben101Scf21698g00003;Niben101…
[]	GO:0005985	sucrose metabolic process	BIOLOGICAL_PROCESS	1	0.035763452	1	21	51	31376	Niben101Scf18156g00011	Niben101Scf10157g04004;Niben101Scf04950g07004;Niben101Scf02437g04010;Niben101Scf12754g00011;Niben101Scf06933g01002;Niben101Scf10157g05001;Niben101Scf08478g02009;Niben101Scf04753g00001;Niben101Scf06678g02006;Niben101Scf04910g01004;Niben101Scf00911g03001;Niben101Scf07253g00003;Niben101Scf08137g02021;Niben101Scf04910g01007;Niben101Scf09112g03006;Niben101Scf12589g00005;Niben101Scf01623g01028;Niben101…
[]	GO:0006461	protein complex assembly	BIOLOGICAL_PROCESS	1	0.048530553	2	211	50	31186	Niben101Scf21409g00005;Niben101Scf00681g01005	Niben101Scf06898g00001;Niben101Scf06081g03020;Niben101Ctg14899g00003;Niben101Scf00063g04015;Niben101Scf03634g09008;Niben101Scf05439g02054;Niben101Scf00683g03019;Niben101Scf00568g04055;Niben101Scf10516g00005;Niben101Scf06831g01009;Niben101Scf00854g01006;Niben101Scf02475g08021;Niben101Scf00854g00045;Niben101Scf30733g00003;Niben101Scf01948g01018;Niben101Scf02172g06021;Niben101Scf07231g00018;Niben101…
[]	GO:0000272	polysaccharide catabolic process	BIOLOGICAL_PROCESS	1	0.040542048	1	24	51	31373	Niben101Scf05286g00002	Niben101Scf04981g00008;Niben101Scf10158g01036;Niben101Scf10196g01001;Niben101Scf01489g01005;Niben101Scf10441g01004;Niben101Scf01489g01004;Niben101Scf11483g00009;Niben101Scf09808g00016;Niben101Scf09808g00015;Niben101Scf07346g04001;Niben101Scf14394g01037;Niben101Scf15536g02004;Niben101Scf08797g00012;Niben101Scf06094g00011;Niben101Scf03373g00002;Niben101Scf00274g01001;Niben101Scf01922g11013;Niben101…
[]	GO:0070271	protein complex biogenesis	BIOLOGICAL_PROCESS	1	0.048530553	2	211	50	31186	Niben101Scf21409g00005;Niben101Scf00681g01005	Niben101Scf06898g00001;Niben101Scf06081g03020;Niben101Ctg14899g00003;Niben101Scf00063g04015;Niben101Scf03634g09008;Niben101Scf05439g02054;Niben101Scf00683g03019;Niben101Scf00568g04055;Niben101Scf10516g00005;Niben101Scf06831g01009;Niben101Scf00854g01006;Niben101Scf02475g08021;Niben101Scf00854g00045;Niben101Scf30733g00003;Niben101Scf01948g01018;Niben101Scf02172g06021;Niben101Scf07231g00018;Niben101…
[]	GO:0050660	flavin adenine dinucleotide binding	MOLECULAR_FUNCTION	1	0.039524879	2	188	50	31209	Niben101Scf04294g03001;Niben101Ctg13721g00007	Niben101Scf00151g10016;Niben101Scf03934g03004;Niben101Scf01334g06004;Niben101Scf07005g00008;Niben101Scf03854g02014;Niben101Scf00151g10011;Niben101Scf06357g00008;Niben101Scf02201g00012;Niben101Scf01281g00006;Niben101Scf03050g06003;Niben101Scf06506g02016;Niben101Scf01281g00001;Niben101Scf01413g02004;Niben101Scf06266g00009;Niben101Scf00343g09002;Niben101Scf03949g01009;Niben101Scf09459g00003;Niben101…
[]	GO:0008271	secondary active sulfate transmembrane transporter activity	MOLECULAR_FUNCTION	1	0.046877394	1	28	51	31369	Niben101Scf02618g03012	Niben101Scf00104g04002;Niben101Scf05269g03026;Niben101Scf00960g15004;Niben101Scf05044g02012;Niben101Scf00960g11004;Niben101Scf07699g00007;Niben101Scf01870g00003;Niben101Scf06016g02003;Niben101Scf00831g02019;Niben101Scf08341g05017;Niben101Scf02052g00010;Niben101Scf05434g00011;Niben101Scf00936g02010;Niben101Scf10015g07012;Niben101Scf00127g01004;Niben101Scf02335g03010;Niben101Scf08293g01009;Niben101…
[]	GO:0006184	obsolete GTP catabolic process	BIOLOGICAL_PROCESS	1	0.03990169	2	189	50	31208	Niben101Scf21409g00005;Niben101Scf00681g01005	Niben101Scf18551g00010;Niben101Scf06898g00001;Niben101Scf01188g09003;Niben101Scf06726g00033;Niben101Scf05824g12005;Niben101Ctg14899g00003;Niben101Scf05617g01020;Niben101Scf00143g02013;Niben101Scf02564g14006;Niben101Scf00143g02012;Niben101Scf02621g03016;Niben101Scf00683g03019;Niben101Scf07639g06004;Niben101Scf08143g03011;Niben101Scf06027g00010;Niben101Scf01826g02016;Niben101Ctg03910g00004;Niben101…
[]	GO:0044430	cytoskeletal part	CELLULAR_COMPONENT	1	0.013459557	3	297	49	31100	Niben101Scf01538g01009;Niben101Scf21409g00005;Niben101Scf00681g01005	Niben101Scf02571g00002;Niben101Scf03805g01010;Niben101Scf00683g03014;Niben101Scf00611g02015;Niben101Scf07510g00013;Niben101Scf02803g00009;Niben101Scf06898g00001;Niben101Scf02974g00005;Niben101Ctg16094g00003;Niben101Scf07953g00013;Niben101Scf04664g04005;Niben101Scf00063g04015;Niben101Scf02816g16028;Niben101Scf03129g06002;Niben101Scf07510g00017;Niben101Scf06186g07020;Niben101Scf00683g03019;Niben101…
[]	GO:0003913	DNA photolyase activity	MOLECULAR_FUNCTION	1	0.021287179	1	12	51	31385	Niben101Scf01980g09001	Niben101Scf06017g01010;Niben101Scf15979g02001;Niben101Scf07823g00031;Niben101Scf06779g00008;Niben101Scf01115g00003;Niben101Scf00360g00006;Niben101Scf02569g03015;Niben101Scf02537g15006;Niben101Scf02751g04010;Niben101Scf04749g00006;Niben101Scf01167g05010;Niben101Scf00901g07009
[]	GO:0015980	energy derivation by oxidation of organic compounds	BIOLOGICAL_PROCESS	1	0.030229215	2	162	50	31235	Niben101Scf00312g03005;Niben101Scf05797g01010	Niben101Scf00854g01003;Niben101Scf03631g01004;Niben101Scf11896g00001;Niben101Scf01814g01015;Niben101Scf02074g04019;Niben101Scf25055g00001;Niben101Scf02437g07005;Niben101Scf00435g05017;Niben101Scf00449g04003;Niben101Scf07352g00001;Niben101Scf01396g04004;Niben101Scf05584g01005;Niben101Scf00854g09086;Niben101Scf10442g00010;Niben101Scf00854g09004;Niben101Scf31228g00008;Niben101Scf02929g03015;Niben101…
[]	GO:0005856	cytoskeleton	CELLULAR_COMPONENT	1	0.018021973	3	332	49	31065	Niben101Scf01538g01009;Niben101Scf21409g00005;Niben101Scf00681g01005	Niben101Scf02571g00002;Niben101Scf03805g01010;Niben101Scf00683g03014;Niben101Scf00611g02015;Niben101Scf07510g00013;Niben101Scf02803g00009;Niben101Scf06898g00001;Niben101Scf02974g00005;Niben101Ctg16094g00003;Niben101Scf07953g00013;Niben101Scf04664g04005;Niben101Scf00063g04015;Niben101Scf02816g16028;Niben101Scf03129g06002;Niben101Scf04212g00014;Niben101Scf07510g00017;Niben101Scf06186g07020;Niben101…
[]	GO:0006839	mitochondrial transport	BIOLOGICAL_PROCESS	1	0.048454809	1	29	51	31368	Niben101Scf07511g01004	Niben101Scf08326g00019;Niben101Scf03766g01008;Niben101Scf01209g00014;Niben101Scf04368g00004;Niben101Scf08630g00002;Niben101Scf02530g02009;Niben101Scf01596g06006;Niben101Scf05575g00001;Niben101Scf21544g00003;Niben101Scf01406g02014;Niben101Scf05811g02011;Niben101Scf03209g00031;Niben101Scf29888g00015;Niben101Scf00087g02010;Niben101Ctg15073g00004;Niben101Scf00360g03008;Niben101Scf01951g00026;Niben101…
[]	GO:0005544	calcium-dependent phospholipid binding	MOLECULAR_FUNCTION	1	0.046877394	1	28	51	31369	Niben101Scf02373g05008	Niben101Scf05298g06008;Niben101Scf04028g03015;Niben101Scf06700g04003;Niben101Scf01534g02024;Niben101Scf07549g02022;Niben101Scf01534g02027;Niben101Scf01534g02026;Niben101Scf01534g02007;Niben101Scf03634g06013;Niben101Scf13361g00003;Niben101Scf05841g01035;Niben101Scf03873g01016;Niben101Scf00090g01010;Niben101Scf04028g03014;Niben101Scf02792g03029;Niben101Scf01538g01003;Niben101Scf02792g03027;Niben101…
[]	GO:0044237	cellular metabolic process	BIOLOGICAL_PROCESS	1	0.035153319	9	9696	43	21701	Niben101Scf00312g03005;Niben101Scf00662g01003;Niben101Scf05797g01010;Niben101Scf01980g09001;Niben101Scf00332g09009;Niben101Scf20614g00017;Niben101Scf18156g00011;Niben101Scf04430g01006;Niben101Scf04594g00002	Niben101Scf09725g00022;Niben101Scf07515g01007;Niben101Scf01267g11012;Niben101Scf01163g00003;Niben101Scf27139g00016;Niben101Scf31228g00005;Niben101Scf31228g00008;Niben101Scf05316g03005;Niben101Scf06578g00015;Niben101Scf12063g00001;Niben101Scf02972g07003;Niben101Scf06578g00014;Niben101Scf00820g02005;Niben101Scf05118g05008;Niben101Scf03059g00012;Niben101Scf09178g01016;Niben101Scf09178g01017;Niben101…
[]	GO:0009059	macromolecule biosynthetic process	BIOLOGICAL_PROCESS	1	0.027081339	1	3651	51	27746	Niben101Scf00662g01003	Niben101Scf03321g04018;Niben101Scf17473g00009;Niben101Scf04455g04017;Niben101Scf00197g01018;Niben101Scf07614g00005;Niben101Scf01163g00003;Niben101Ctg15194g00003;Niben101Scf12063g00001;Niben101Scf04444g03001;Niben101Scf03059g00012;Niben101Scf09178g01016;Niben101Scf32746g00006;Niben101Scf01082g09004;Niben101Scf04077g05016;Niben101Scf02210g01002;Niben101Ctg12559g00003;Niben101Scf01023g07011;Niben101…
[]	GO:0072488	ammonium transmembrane transport	BIOLOGICAL_PROCESS	1	0.032564762	1	19	51	31378	Niben101Scf01520g03002	Niben101Ctg09679g00001;Niben101Scf00594g00001;Niben101Scf05368g06016;Niben101Scf14012g01005;Niben101Scf01696g06054;Niben101Scf05307g00006;Niben101Scf03923g14009;Niben101Scf00420g05009;Niben101Scf02944g02002;Niben101Scf01221g20002;Niben101Scf07539g00001;Niben101Scf02358g03018;Niben101Scf01396g07017;Niben101Scf09782g00003;Niben101Scf05675g01016;Niben101Scf05307g00002;Niben101Scf21698g00003;Niben101…
