## Supplementary material for "Strong gene activation with genome-wide specificity using a new orthogonal CRISPR/Cas9-based Programmable Transcriptional Activator"

Tags. Significant	GO ID	GO Name	GO Category	FDR	P-Value	Nr Test	Nr Reference	Non Annot Test	Non Annot Reference	TestSet Sequences	RefSet Sequences
[OVER]	GO:0015035	protein disulfide oxidoreductase activity	MOLECULAR_FUNCTION	0.017344541	6.12E-06	6	162	78	31203	Niben101Scf05233g00012;Niben101Scf16622g00003;Niben101Scf02043g04016;Niben101Scf00823g00002;Niben101Scf01642g03011;Niben101Scf03445g00002	Niben101Scf10309g01006;Niben101Scf04643g02011;Niben101Scf04123g01014;Niben101Scf00445g00004;Niben101Scf03169g06003;Niben101Scf10122g01003;Niben101Scf01633g00031;Niben101Scf02463g00001;Niben101Scf01433g02007;Niben101Scf01362g02011;Niben101Scf03203g13009;Niben101Scf14591g01004;Niben101Scf00606g00010;Niben101Scf03503g01006;Niben101Scf09812g01019;Niben101Scf01758g02001;Niben101Scf11895g03016;Niben101…
[OVER]	GO:0016984	ribulose-bisphosphate carboxylase activity	MOLECULAR_FUNCTION	0.017344541	1.46E-05	3	15	81	31350	Niben101Scf25930g00016;Niben101Scf00173g09004;Niben101Scf11178g01008	Niben101Scf15817g00001;Niben101Scf15817g00002;Niben101Scf09248g03002;Niben101Scf05711g01001;Niben101Scf09792g02014;Niben101Scf07103g01021;Niben101Scf05750g00009;Niben101Scf07590g03006;Niben101Scf04722g00009;Niben101Scf00568g04029;Niben101Scf05043g01009;Niben101Scf02215g01019;Niben101Scf00526g03005;Niben101Scf26642g00001;Niben101Scf01734g01047
[OVER]	GO:0045454	cell redox homeostasis	BIOLOGICAL_PROCESS	0.028466392	3.53E-05	6	223	78	31142	Niben101Scf05233g00012;Niben101Scf16622g00003;Niben101Scf02043g04016;Niben101Scf00823g00002;Niben101Scf01642g03011;Niben101Scf03445g00002	Niben101Scf13505g02011;Niben101Scf02235g02001;Niben101Scf04535g02012;Niben101Scf00445g00004;Niben101Scf03169g06003;Niben101Scf01433g02007;Niben101Scf09459g00003;Niben101Scf01362g02011;Niben101Scf37733g00002;Niben101Scf14591g01004;Niben101Scf00606g00010;Niben101Scf05372g02002;Niben101Scf01758g02001;Niben101Scf11895g03016;Niben101Scf03520g01001;Niben101Scf02007g07004;Niben101Scf04792g01005;Niben101…
[OVER]	GO:0015977	carbon fixation	BIOLOGICAL_PROCESS	0.032587099	6.39E-05	3	26	81	31339	Niben101Scf25930g00016;Niben101Scf00173g09004;Niben101Scf11178g01008	Niben101Scf15817g00001;Niben101Scf00212g03010;Niben101Scf15817g00002;Niben101Scf09248g03002;Niben101Scf09792g02014;Niben101Scf03628g14021;Niben101Scf00031g00003;Niben101Scf07352g00001;Niben101Scf04722g00009;Niben101Scf05043g01009;Niben101Scf02215g01019;Niben101Scf00526g03005;Niben101Scf08191g02001;Niben101Scf26642g00001;Niben101Scf00312g03005;Niben101Scf05711g01001;Niben101Scf07103g01021;Niben101…
