## Supplementary material for "Strong gene activation with genome-wide specificity using a new orthogonal CRISPR/Cas9-based Programmable Transcriptional Activator"

Tag. Significant	GO ID	GO Name	GO Category	FDR	P-Value	Nr Test	Nr Reference	Non Annot Test	Non Annot Reference	TestSet Sequences	RefSet Sequences
[OVER]	GO:0009765	photosynthesis, light harvesting	BIOLOGICAL_PROCESS	1.13E-42	6.35E-46	35	39	386	30989	Niben101Scf07510g00016;Niben101Scf34696g00003;Niben101Scf01160g01005;Niben101Ctg16374g00003;Niben101Scf01160g01003;Niben101Scf13600g01004;Niben101Scf02513g08007;Niben101Scf00607g03013;Niben101Scf01276g00005;Niben101Scf02513g08003;Niben101Scf00406g03001;Niben101Scf01105g00001;Niben101Scf00245g03004;Niben101Scf04561g00005;Niben101Scf00298g02018;Niben101Scf02351g07005;Niben101Scf05621g09002;Niben101…	Niben101Scf13600g01002;Niben101Scf03455g01031;Niben101Scf12382g00021;Niben101Scf05063g04006;Niben101Scf08088g04005;Niben101Scf06249g05016;Niben101Scf12382g00008;Niben101Scf29449g00001;Niben101Scf01020g00009;Niben101Ctg16210g00007;Niben101Ctg14049g00002;Niben101Scf08088g04018;Niben101Scf01328g01012;Niben101Ctg16210g00008;Niben101Scf04318g01016;Niben101Scf01020g00024;Niben101Scf01160g01012;Niben101…
[OVER]	GO:0009538	photosystem I reaction center	CELLULAR_COMPONENT	1.10E-29	2.46E-32	18	2	403	31026	Niben101Scf04494g00018;Niben101Scf05737g00003;Niben101Scf01220g04007;Niben101Scf03287g02002;Niben101Scf03263g02005;Niben101Scf04172g02006;Niben101Scf01374g01016;Niben101Scf06919g00006;Niben101Scf04964g00002;Niben101Scf02156g05001;Niben101Scf06919g00016;Niben101Scf00597g06001;Niben101Scf03969g05002;Niben101Scf02147g01007;Niben101Scf00271g04024;Niben101Scf00220g04015;Niben101Scf05709g01021;Niben101…	Niben101Scf01147g01007;Niben101Scf01506g02013
[OVER]	GO:0009654	photosystem II oxygen evolving complex	CELLULAR_COMPONENT	3.74E-18	1.36E-20	16	22	405	31006	Niben101Scf02840g01013;Niben101Scf02608g03021;Niben101Scf02262g01021;Niben101Scf10322g01011;Niben101Scf00176g05004;Niben101Scf13411g05021;Niben101Scf00337g07012;Niben101Scf05782g00010;Niben101Scf05943g00002;Niben101Scf05047g04011;Niben101Scf06826g08015;Niben101Scf02029g00004;Niben101Scf02517g16001;Niben101Scf05555g00008;Niben101Scf06113g00021;Niben101Scf15187g03007	Niben101Scf07589g02005;Niben101Scf09071g00010;Niben101Scf15435g00009;Niben101Scf02218g01007;Niben101Scf05226g06005;Niben101Scf02195g02007;Niben101Scf01116g01004;Niben101Scf07000g01005;Niben101Scf12858g01026;Niben101Scf04216g02006;Niben101Scf00578g00008;Niben101Scf04663g05018;Niben101Scf03877g00007;Niben101Scf03365g01008;Niben101Scf02160g04001;Niben101Scf01818g04007;Niben101Scf01982g00002;Niben101…
[OVER]	GO:0019898	extrinsic component of membrane	CELLULAR_COMPONENT	1.45E-17	6.08E-20	16	25	405	31003	Niben101Scf02840g01013;Niben101Scf02608g03021;Niben101Scf02262g01021;Niben101Scf10322g01011;Niben101Scf00176g05004;Niben101Scf13411g05021;Niben101Scf00337g07012;Niben101Scf05782g00010;Niben101Scf05943g00002;Niben101Scf05047g04011;Niben101Scf06826g08015;Niben101Scf02029g00004;Niben101Scf02517g16001;Niben101Scf05555g00008;Niben101Scf06113g00021;Niben101Scf15187g03007	Niben101Scf07589g02005;Niben101Scf01033g04009;Niben101Scf33716g00003;Niben101Scf02218g01007;Niben101Scf01623g00015;Niben101Scf02195g02007;Niben101Scf12858g01026;Niben101Scf04216g02006;Niben101Scf01982g00002;Niben101Scf08368g02012;Niben101Scf15435g00009;Niben101Scf05226g06005;Niben101Scf07000g01005;Niben101Scf00578g00008;Niben101Scf14518g00012;Niben101Scf04663g05018;Niben101Scf03877g00007;Niben101…
[OVER]	GO:0042132	fructose 1,6-bisphosphate 1-phosphatase activity	MOLECULAR_FUNCTION	5.01E-11	2.80E-13	9	8	412	31020	Niben101Scf05048g00010;Niben101Scf01150g04004;Niben101Scf05017g06019;Niben101Scf02286g00010;Niben101Scf10316g02004;Niben101Scf02902g02003;Niben101Scf03500g02019;Niben101Scf01406g03019;Niben101Scf02479g02017	Niben101Scf15843g00003;Niben101Scf14310g00013;Niben101Scf02361g08011;Niben101Scf09712g00005;Niben101Scf05048g00001;Niben101Scf06869g02008;Niben101Scf02479g02013;Niben101Scf02280g09005
[OVER]	GO:0016851	magnesium chelatase activity	MOLECULAR_FUNCTION	3.90E-06	3.17E-08	4	0	417	31028	Niben101Scf16898g00001;Niben101Scf01209g04002;Niben101Scf24421g00002;Niben101Scf04388g00011
[OVER]	GO:0009279	cell outer membrane	CELLULAR_COMPONENT	1.70E-05	1.57E-07	4	1	417	31027	Niben101Scf02608g03021;Niben101Scf05943g00002;Niben101Scf05555g00008;Niben101Scf02029g00004	Niben101Scf02195g02007
[OVER]	GO:0016168	chlorophyll binding	MOLECULAR_FUNCTION	3.54E-05	3.57E-07	7	28	414	31000	Niben101Scf03733g03018;Niben101Scf04569g01003;Niben101Scf02293g03027;Niben101Scf02293g03024;Niben101Scf05824g13008;Niben101Scf01797g03034;Niben101Scf03733g03020	Niben101Scf25268g00001;Niben101Scf01208g01014;Niben101Scf08702g03003;Niben101Scf06912g01019;Niben101Scf07267g02012;Niben101Scf12011g00003;Niben101Scf02240g03013;Niben101Scf08445g02022;Niben101Scf33666g00002;Niben101Scf00568g04011;Niben101Scf04655g02010;Niben101Scf04328g00049;Niben101Scf28590g00003;Niben101Scf09436g04002;Niben101Scf06964g00007;Niben101Scf02264g00007;Niben101Scf08026g02003;Niben101…
[OVER]	GO:0042549	photosystem II stabilization	BIOLOGICAL_PROCESS	8.91E-05	1.07E-06	4	3	417	31025	Niben101Scf02608g03021;Niben101Scf05943g00002;Niben101Scf05555g00008;Niben101Scf02029g00004	Niben101Scf01020g06003;Niben101Scf00163g20001;Niben101Scf02195g02007
[OVER]	GO:0016987	sigma factor activity	MOLECULAR_FUNCTION	1.73E-04	2.28E-06	5	12	416	31016	Niben101Scf03489g00005;Niben101Scf00471g00013;Niben101Scf03576g01034;Niben101Scf12983g01008;Niben101Scf05483g01007	Niben101Scf08149g01007;Niben101Scf11379g00010;Niben101Scf00215g05003;Niben101Scf03253g01020;Niben101Scf14311g01006;Niben101Scf02217g00007;Niben101Scf02511g05005;Niben101Scf03115g03025;Niben101Scf03154g00005;Niben101Scf00530g06012;Niben101Scf06153g00011;Niben101Scf16148g01017
[OVER]	GO:0015995	chlorophyll biosynthetic process	BIOLOGICAL_PROCESS	6.79E-04	9.70E-06	4	7	417	31021	Niben101Scf16898g00001;Niben101Scf09869g01021;Niben101Scf01209g04002;Niben101Scf04388g00011	Niben101Scf08918g02009;Niben101Scf03548g02031;Niben101Scf00063g13014;Niben101Scf00149g06013;Niben101Scf02668g01010;Niben101Scf00613g02007;Niben101Scf10305g01003
[OVER]	GO:0016117	carotenoid biosynthetic process	BIOLOGICAL_PROCESS	0.001785231	2.85E-05	4	10	417	31018	Niben101Scf09456g00020;Niben101Ctg15093g00004;Niben101Scf18343g00013;Niben101Scf00980g07019	Niben101Scf01750g14007;Niben101Scf00911g02014;Niben101Scf00980g07018;Niben101Scf12589g00002;Niben101Scf06266g00002;Niben101Scf14708g00023;Niben101Scf08515g00010;Niben101Scf01283g02002;Niben101Scf09317g00001;Niben101Scf00536g05019
[OVER]	GO:0005509	calcium ion binding	MOLECULAR_FUNCTION	0.002475898	4.09E-05	18	430	403	30598	Niben101Scf02840g01013;Niben101Scf02608g03021;Niben101Scf02262g01021;Niben101Scf10322g01011;Niben101Scf00176g05004;Niben101Scf13411g05021;Niben101Scf00337g07012;Niben101Scf01023g08016;Niben101Scf01384g00008;Niben101Scf05782g00010;Niben101Scf05943g00002;Niben101Scf05047g04011;Niben101Scf06826g08015;Niben101Scf02029g00004;Niben101Scf02517g16001;Niben101Scf05555g00008;Niben101Scf06113g00021;Niben101…	Niben101Scf00539g07022;Niben101Scf25021g01002;Niben101Scf05562g00019;Niben101Scf01350g07007;Niben101Scf04216g02006;Niben101Scf01176g00003;Niben101Scf01538g01003;Niben101Scf02816g16025;Niben101Scf00016g04006;Niben101Scf01478g08020;Niben101Scf05060g07008;Niben101Scf01993g08012;Niben101Scf00214g02006;Niben101Scf00508g00002;Niben101Scf01032g00002;Niben101Scf00508g00005;Niben101Scf05822g00003;Niben101…
[OVER]	GO:0002161	aminoacyl-tRNA editing activity	MOLECULAR_FUNCTION	0.00292141	5.07E-05	4	12	417	31016	Niben101Scf23159g00004;Niben101Scf01256g00007;Niben101Scf02145g07001;Niben101Scf02190g03008	Niben101Scf12708g02028;Niben101Ctg15507g00001;Niben101Scf03374g04010;Niben101Scf05486g00009;Niben101Scf01155g04008;Niben101Scf00758g06006;Niben101Scf00426g01003;Niben101Scf13429g04018;Niben101Scf02995g00002;Niben101Scf06397g04016;Niben101Scf07677g00010;Niben101Scf13857g00011
[UNDER]	GO:0044446	intracellular organelle part	CELLULAR_COMPONENT	0.006942595	1.36E-04	4	1349	417	29679	Niben101Scf03756g02016;Niben101Scf02197g02002;Niben101Scf01866g01035;Niben101Scf00681g01005	Niben101Scf02571g00002;Niben101Scf03805g01010;Niben101Scf13527g00014;Niben101Scf00683g03014;Niben101Scf00286g03005;Niben101Scf07158g00021;Niben101Scf02081g02001;Niben101Scf06238g01004;Niben101Scf00683g03019;Niben101Scf00854g09087;Niben101Scf00742g01039;Niben101Scf01538g01009;Niben101Scf31228g00005;Niben101Scf04958g02011;Niben101Scf09808g01001;Niben101Scf31861g00004;Niben101Scf12063g00001;Niben101…
[OVER]	GO:0004375	glycine dehydrogenase (decarboxylating) activity	MOLECULAR_FUNCTION	0.008867248	1.79E-04	2	0	419	31028	Niben101Scf02480g02012;Niben101Scf03839g04019
[OVER]	GO:0005975	carbohydrate metabolic process	BIOLOGICAL_PROCESS	0.012038737	2.46E-04	33	1227	388	29801	Niben101Scf10158g01036;Niben101Scf04327g01005;Niben101Scf02015g06005;Niben101Scf01849g03016;Niben101Scf02015g06008;Niben101Scf06884g01004;Niben101Scf06016g08006;Niben101Scf15532g00004;Niben101Scf05048g00010;Niben101Scf03671g00015;Niben101Scf02286g00010;Niben101Scf10316g02004;Niben101Scf09623g00017;Niben101Scf04632g03004;Niben101Scf01406g03019;Niben101Scf00279g01014;Niben101Scf01582g08011;Niben101…	Niben101Scf00151g07005;Niben101Scf02590g01004;Niben101Scf06295g04002;Niben101Scf01752g08008;Niben101Scf06295g04001;Niben101Scf00151g07009;Niben101Scf03631g01004;Niben101Scf02732g00012;Niben101Scf06295g04004;Niben101Scf05918g00003;Niben101Scf11483g00009;Niben101Scf12270g02002;Niben101Scf02659g01005;Niben101Scf03565g07015;Niben101Scf11389g01020;Niben101Scf01073g05003;Niben101Scf03985g04027;Niben101…
[UNDER]	GO:0008270	zinc ion binding	MOLECULAR_FUNCTION	0.012287555	2.55E-04	9	1866	412	29162	Niben101Scf01518g02002;Niben101Scf06349g00008;Niben101Scf01812g02025;Niben101Scf02762g01005;Niben101Scf01623g18009;Niben101Scf31945g00009;Niben101Scf14973g02001;Niben101Scf04195g01002;Niben101Scf09253g00011	Niben101Scf17473g00002;Niben101Scf00229g00004;Niben101Scf14102g00005;Niben101Scf01931g05008;Niben101Scf09725g00022;Niben101Scf03385g06008;Niben101Scf05348g04001;Niben101Scf04921g01001;Niben101Scf02914g00001;Niben101Scf14538g00004;Niben101Scf03396g07032;Niben101Scf03170g01006;Niben101Scf00568g04054;Niben101Scf04103g10003;Niben101Scf00773g10002;Niben101Scf03739g07010;Niben101Scf06413g02005;Niben101…
[OVER]	GO:0019752	carboxylic acid metabolic process	BIOLOGICAL_PROCESS	0.015610981	3.57E-04	26	891	395	30137	Niben101Scf01553g01001;Niben101Scf03323g01003;Niben101Scf01968g01006;Niben101Scf04327g01005;Niben101Scf01256g00007;Niben101Scf02480g02012;Niben101Scf01812g02025;Niben101Scf00812g00009;Niben101Scf11531g01004;Niben101Scf02145g07001;Niben101Scf23159g00004;Niben101Scf03839g04019;Niben101Scf02145g10005;Niben101Scf02407g13012;Niben101Scf01852g01023;Niben101Scf13103g01029;Niben101Scf04664g01003;Niben101…	Niben101Scf07563g00010;Niben101Scf09725g00022;Niben101Scf09452g01015;Niben101Scf02659g01005;Niben101Scf00311g03009;Niben101Scf20830g00004;Niben101Scf01586g00004;Niben101Scf02822g06011;Niben101Scf09987g00008;Niben101Scf00345g01021;Niben101Ctg14813g00001;Niben101Scf00811g09001;Niben101Scf04977g03006;Niben101Scf09205g00008;Niben101Scf09178g01017;Niben101Scf05372g02001;Niben101Scf00311g03010;Niben101…
[OVER]	GO:0006546	glycine catabolic process	BIOLOGICAL_PROCESS	0.015610981	3.63E-04	3	8	418	31020	Niben101Scf02480g02012;Niben101Scf03839g04019;Niben101Scf02145g10005	Niben101Scf01125g01006;Niben101Scf05438g05014;Niben101Scf01526g04020;Niben101Scf03076g02004;Niben101Scf02156g15009;Niben101Scf09560g00009;Niben101Scf00526g00002;Niben101Scf06153g00010
[UNDER]	GO:0043232	intracellular non-membrane-bounded organelle	CELLULAR_COMPONENT	0.018564736	4.52E-04	7	1582	414	29446	Niben101Ctg15519g00001;Niben101Scf13057g00002;Niben101Scf02522g01006;Niben101Scf02197g02002;Niben101Scf01866g01035;Niben101Scf00577g02003;Niben101Scf00681g01005	Niben101Scf02571g00002;Niben101Scf00683g03014;Niben101Scf03321g04018;Niben101Scf12270g02001;Niben101Scf17473g00009;Niben101Scf04455g04017;Niben101Scf06238g01004;Niben101Scf00683g03019;Niben101Scf01538g01009;Niben101Scf04958g02011;Niben101Scf12063g00001;Niben101Scf01689g06004;Niben101Scf01689g06005;Niben101Scf02614g00010;Niben101Scf04444g03001;Niben101Scf09178g01016;Niben101Scf02597g00003;Niben101…
[OVER]	GO:0009234	menaquinone biosynthetic process	BIOLOGICAL_PROCESS	0.020194813	5.32E-04	2	1	419	31027	Niben101Scf11531g01004;Niben101Scf13569g00001	Niben101Scf08127g06001
[OVER]	GO:0008360	regulation of cell shape	BIOLOGICAL_PROCESS	0.020194813	5.32E-04	2	1	419	31027	Niben101Scf03114g07010;Niben101Scf11689g01017	Niben101Scf02285g01027
[OVER]	GO:0016630	protochlorophyllide reductase activity	MOLECULAR_FUNCTION	0.020194813	5.32E-04	2	1	419	31027	Niben101Scf01036g03001;Niben101Scf06117g01005	Niben101Scf10763g00002
[OVER]	GO:0016830	carbon-carbon lyase activity	MOLECULAR_FUNCTION	0.031866499	8.92E-04	8	140	413	30888	Niben101Scf05797g01010;Niben101Scf09424g03005;Niben101Scf01980g09001;Niben101Scf13103g01029;Niben101Scf04664g01003;Niben101Scf00773g07001;Niben101Scf01866g03012;Niben101Scf13569g00001	Niben101Scf03842g07001;Niben101Scf00249g00005;Niben101Scf03446g08015;Niben101Scf00311g03009;Niben101Scf00901g07009;Niben101Scf07352g00001;Niben101Scf05043g01009;Niben101Scf02625g02001;Niben101Scf11178g01008;Niben101Scf25930g00016;Niben101Scf04749g00006;Niben101Scf01956g08006;Niben101Scf15979g02001;Niben101Scf04977g03006;Niben101Scf05399g00005;Niben101Scf03766g00008;Niben101Scf05747g00003;Niben101…
[OVER]	GO:0018160	peptidyl-pyrromethane cofactor linkage	BIOLOGICAL_PROCESS	0.034842015	0.001053749	2	2	419	31026	Niben101Scf00795g00009;Niben101Scf08564g04001	Niben101Scf03856g03009;Niben101Scf01728g00004
[OVER]	GO:0006429	leucyl-tRNA aminoacylation	BIOLOGICAL_PROCESS	0.034842015	0.001053749	2	2	419	31026	Niben101Scf02145g07001;Niben101Scf23159g00004	Niben101Scf00758g06006;Niben101Scf13857g00011
[OVER]	GO:0004418	hydroxymethylbilane synthase activity	MOLECULAR_FUNCTION	0.034842015	0.001053749	2	2	419	31026	Niben101Scf00795g00009;Niben101Scf08564g04001	Niben101Scf03856g03009;Niben101Scf01728g00004
[OVER]	GO:0004654	polyribonucleotide nucleotidyltransferase activity	MOLECULAR_FUNCTION	0.034842015	0.001053749	2	2	419	31026	Niben101Scf05025g11021;Niben101Scf03227g02022	Niben101Scf17164g00029;Niben101Scf10132g01026
[OVER]	GO:0004823	leucine-tRNA ligase activity	MOLECULAR_FUNCTION	0.034842015	0.001053749	2	2	419	31026	Niben101Scf02145g07001;Niben101Scf23159g00004	Niben101Scf00758g06006;Niben101Scf13857g00011
[OVER]	GO:0031072	heat shock protein binding	MOLECULAR_FUNCTION	0.038753747	0.001193759	4	31	417	30997	Niben101Scf05368g03011;Niben101Scf08488g02002;Niben101Scf05411g02022;Niben101Scf00152g25020	Niben101Scf03817g16010;Niben101Scf04632g10008;Niben101Scf06080g04001;Niben101Scf11130g00004;Niben101Scf00528g00013;Niben101Scf05596g00025;Niben101Scf08966g00001;Niben101Scf01314g00017;Niben101Scf06091g06016;Niben101Scf01292g01008;Niben101Scf01940g00009;Niben101Scf06633g02010;Niben101Scf06724g00001;Niben101Scf09459g00002;Niben101Scf00163g13002;Niben101Scf03384g00001;Niben101Scf08566g01006;Niben101…
[UNDER]	GO:0003677	DNA binding	MOLECULAR_FUNCTION	0.042324863	0.001315615	23	3111	398	27917	Niben101Scf05279g03005;Niben101Scf03540g00021;Niben101Scf07147g01016;Niben101Ctg15674g00002;Niben101Scf01859g00003;Niben101Scf00132g02003;Niben101Scf03214g00003;Niben101Scf01938g01003;Niben101Scf12983g01008;Niben101Scf03660g01001;Niben101Scf00471g00013;Niben101Scf03576g01034;Niben101Scf05483g01007;Niben101Scf00341g02007;Niben101Scf03398g06007;Niben101Scf03489g00005;Niben101Scf04784g00003;Niben101…	Niben101Scf01983g12001;Niben101Scf03385g06008;Niben101Scf04921g01007;Niben101Scf02547g02012;Niben101Scf00197g01018;Niben101Scf07614g00005;Niben101Scf01512g01001;Niben101Scf01163g00003;Niben101Scf01611g00004;Niben101Scf12063g00001;Niben101Ctg00635g00001;Niben101Scf03739g07010;Niben101Scf13005g01001;Niben101Scf10062g00008;Niben101Scf02210g01002;Niben101Scf10405g00002;Niben101Scf32851g00020;Niben101…
